# The discovery of an evolutionarily conserved enhancer within the MYEOV locus suggests an unexpected role for this non-coding region in cancer

**DOI:** 10.1101/2023.09.18.558245

**Authors:** Brigid SA Davidson, Juliana Estefania Arcila-Galvis, Marco Trevisan-Herraz, Aneta Mikulasova, Chris A Brackley, Lisa J Russell, Daniel Rico

**Affiliations:** Biosciences Institute, Newcastle University, Newcastle upon Tyne NE2 4HH, United Kingdom; Translational and Clinical Research Institute, Newcastle University, Newcastle upon Tyne NE2 4HH, United Kingdom; SUPA, School of Physics and Astronomy, University of Edinburgh, Edinburgh EH9 3FD, United Kingdom

## Abstract

The *myeloma overexpressed* gene (*MYEOV*) has been proposed to be a proto-oncogene due to high RNA transcript levels found in multiple cancers, including myeloma, breast, lung, pancreas and esophageal cancer. The presence of an open reading frame (ORF) in humans and other primates suggests protein-coding potential. Yet, we still lack evidence of a functional MYEOV protein. It remains undetermined how *MYEOV* overexpression affects cancerous tissues. In this work, we show that *MYEOV* has originated and may still function as an enhancer, possibly regulating *CCND1*. Firstly, *MYEOV* 3’ end enhancer activity was confirmed in humans using publicly available ATAC-STARR-seq data, performed on B-cell-derived GM12878 cells. We detected enhancer histone marks H3K4me1 and H3K27ac overlapping *MYEOV* in multiple healthy human tissues, which include B cells, liver and lung tissue. The analysis of 3D genome datasets revealed chromatin interactions between the *MYEOV-*3’-enhancer and the proto-oncogene *CCND1*. BLAST searches and multi-sequence alignments results showed that this human enhancer element is conserved from the amphibians/amniotes divergence, with a 273 bp conserved region also found in all mammals, and even in chickens, and it consistently located near the corresponding *CCND1* orthologues. Furthermore, we observed conservation of active enhancer state in the *MYEOV* orthologues of four non-human primates, dog, rat and mouse. When studying this homologous region in mice, where the ORF of *MYEOV* is absent, we not only observed an enhancer chromatin state but also found interactions between the mouse enhancer homolog and *Ccnd1* using 3D-genome interaction data. This is similar to the interaction observed in humans and, interestingly, coincides with CTCF binding sites in both species. Taken together, this suggests that *MYEOV* is a primate-specific gene with a *de novo* ORF that originated at an evolutionarily older enhancer region. This deeply conserved enhancer element is possibly regulating *CCND1* in both humans and mice, opening the possibility of studying *MYEOV* regulatory functions in cancer using non-primate animal models.
