## Supplementary Tables (one per tab) for "The discovery of an evolutionarily conserved enhancer within the MYEOV locus suggests an unexpected role for this non-coding region in cancer"

### Sheet: TableS1
Data Types	Species	Cell Type	Ascesion	Doner/Unquie Identifier	Use	Visualisation	Source	Reference
ChIP-seq H3K4me1	Human	GM12878	ENCSR977QPF	ENCSR000AKF	Determining chromatin state	WASHU epigenome browser	NIH Epigenomics Roadmap Initiative	Bernstein BE, Stamatoyannopoulos JA, Costello JF, Ren B, Milosavljevic A, Meissner A, et al. The NIH Roadmap Epigenomics Mapping Consortium. Nat Biotechnol. 2010;28(10):1045-8.
ChIP-seq H3K4me3			ENCSR977QPF	ENCSR000AKA	Determining chromatin state	WASHU epigenome browser	NIH Epigenomics Roadmap Initiative	Bernstein BE, Stamatoyannopoulos JA, Costello JF, Ren B, Milosavljevic A, Meissner A, et al. The NIH Roadmap Epigenomics Mapping Consortium. Nat Biotechnol. 2010;28(10):1045-8.
ChIP-seq H3K27ac			ENCSR977QPF	ENCSR000AKC	Determining chromatin state	WASHU epigenome browser	NIH Epigenomics Roadmap Initiative	Bernstein BE, Stamatoyannopoulos JA, Costello JF, Ren B, Milosavljevic A, Meissner A, et al. The NIH Roadmap Epigenomics Mapping Consortium. Nat Biotechnol. 2010;28(10):1045-8.
DNase-Seq			ENCSR977QPF	ENCSR000EMT	Determining chromatin state	WASHU epigenome browser	NIH Epigenomics Roadmap Initiative	Bernstein BE, Stamatoyannopoulos JA, Costello JF, Ren B, Milosavljevic A, Meissner A, et al. The NIH Roadmap Epigenomics Mapping Consortium. Nat Biotechnol. 2010;28(10):1045-8.
ChIP-seq H3K4me1		CD19	GSM1027296_1	RO_01679	Determining chromatin state	WASHU epigenome browser	NIH Epigenomics Roadmap Initiative	Bernstein BE, Stamatoyannopoulos JA, Costello JF, Ren B, Milosavljevic A, Meissner A, et al. The NIH Roadmap Epigenomics Mapping Consortium. Nat Biotechnol. 2010;28(10):1045-8.
ChIP-seq H3K4me3			GSM1027300_1	RO_01701	Determining chromatin state	WASHU epigenome browser	NIH Epigenomics Roadmap Initiative	Bernstein BE, Stamatoyannopoulos JA, Costello JF, Ren B, Milosavljevic A, Meissner A, et al. The NIH Roadmap Epigenomics Mapping Consortium. Nat Biotechnol. 2010;28(10):1045-8.
ChIP-seq H3K27ac			GSM1027287_1	RO_01701	Determining chromatin state	WASHU epigenome browser	NIH Epigenomics Roadmap Initiative	Bernstein BE, Stamatoyannopoulos JA, Costello JF, Ren B, Milosavljevic A, Meissner A, et al. The NIH Roadmap Epigenomics Mapping Consortium. Nat Biotechnol. 2010;28(10):1045-8.
Dnase-Seq			GSM701493_0	RO 01727	Determining chromatin state	WASHU epigenome browser	NIH Epigenomics Roadmap Initiative	Bernstein BE, Stamatoyannopoulos JA, Costello JF, Ren B, Milosavljevic A, Meissner A, et al. The NIH Roadmap Epigenomics Mapping Consortium. Nat Biotechnol. 2010;28(10):1045-8.
ChIP-seq H3K4me1		NHLF	GSM910572_1	STL002	Determining chromatin state	WASHU epigenome browser	NIH Epigenomics Roadmap Initiative	Bernstein BE, Stamatoyannopoulos JA, Costello JF, Ren B, Milosavljevic A, Meissner A, et al. The NIH Roadmap Epigenomics Mapping Consortium. Nat Biotechnol. 2010;28(10):1045-8.
ChIP-seq H3K4me3			GSM915336_1	STL002	Determining chromatin state	WASHU epigenome browser	NIH Epigenomics Roadmap Initiative	Bernstein BE, Stamatoyannopoulos JA, Costello JF, Ren B, Milosavljevic A, Meissner A, et al. The NIH Roadmap Epigenomics Mapping Consortium. Nat Biotechnol. 2010;28(10):1045-8.
ChIP-seq H3K27ac			GSM906395_1	STL002	Determining chromatin state	WASHU epigenome browser	NIH Epigenomics Roadmap Initiative	Bernstein BE, Stamatoyannopoulos JA, Costello JF, Ren B, Milosavljevic A, Meissner A, et al. The NIH Roadmap Epigenomics Mapping Consortium. Nat Biotechnol. 2010;28(10):1045-8.
ChIP-seq H3K4me1		Liver	GSM669972	4	Determining chromatin state	WASHU epigenome browser	NIH Epigenomics Roadmap Initiative	Bernstein BE, Stamatoyannopoulos JA, Costello JF, Ren B, Milosavljevic A, Meissner A, et al. The NIH Roadmap Epigenomics Mapping Consortium. Nat Biotechnol. 2010;28(10):1045-8.
ChIP-seq H3K4me3			GSM621675	4	Determining chromatin state	WASHU epigenome browser	NIH Epigenomics Roadmap Initiative	Bernstein BE, Stamatoyannopoulos JA, Costello JF, Ren B, Milosavljevic A, Meissner A, et al. The NIH Roadmap Epigenomics Mapping Consortium. Nat Biotechnol. 2010;28(10):1045-8.
ChIP-seq H3K27ac			GSM1112809_1	4	Determining chromatin state	WASHU epigenome browser	NIH Epigenomics Roadmap Initiative	Bernstein BE, Stamatoyannopoulos JA, Costello JF, Ren B, Milosavljevic A, Meissner A, et al. The NIH Roadmap Epigenomics Mapping Consortium. Nat Biotechnol. 2010;28(10):1045-8.
ChIP-seq H3K4me1		Pancreas	GSM910576_1	STL003	Determining chromatin state	WASHU epigenome browser	NIH Epigenomics Roadmap Initiative	Bernstein BE, Stamatoyannopoulos JA, Costello JF, Ren B, Milosavljevic A, Meissner A, et al. The NIH Roadmap Epigenomics Mapping Consortium. Nat Biotechnol. 2010;28(10):1045-8.
ChIP-seq H3K4me3			GSM910581_1	STL003	Determining chromatin state	WASHU epigenome browser	NIH Epigenomics Roadmap Initiative	Bernstein BE, Stamatoyannopoulos JA, Costello JF, Ren B, Milosavljevic A, Meissner A, et al. The NIH Roadmap Epigenomics Mapping Consortium. Nat Biotechnol. 2010;28(10):1045-8.
ChIP-seq H3K27ac			GSM906397_1	STL003	Determining chromatin state	WASHU epigenome browser	NIH Epigenomics Roadmap Initiative	Bernstein BE, Stamatoyannopoulos JA, Costello JF, Ren B, Milosavljevic A, Meissner A, et al. The NIH Roadmap Epigenomics Mapping Consortium. Nat Biotechnol. 2010;28(10):1045-8.
ChIP-seq H3K4me1		GM12878	ENCFF000ARZ	-	Determining chromatin state	WASHU epigenome browser	ENCODE (Broad)	ENCODE. Project Consortium. An integrated encyclopedia of DNA elements in the human genome Nature 2012;489(7414):57-74
ChIP-seq H3K4me3			ENCFF000ASF	-	Determining chromatin state	WASHU epigenome browser	ENCODE (Broad)	ENCODE. Project Consortium. An integrated encyclopedia of DNA elements in the human genome Nature 2012;489(7414):57-74
ChIP-seq H3K27ac			ENCFF000ASJ	-	Determining chromatin state	WASHU epigenome browser	ENCODE (Broad)	ENCODE. Project Consortium. An integrated encyclopedia of DNA elements in the human genome Nature 2012;489(7414):57-74
Dnase-Seq			ENCFF001CUJ	-	Determining chromatin state	WASHU epigenome browser	ENCODE (UW)	ENCODE. Project Consortium. An integrated encyclopedia of DNA elements in the human genome Nature 2012;489(7414):57-74
ChIP-seq H3K4me1		CD19	ENCFF659CPW	-	Determining chromatin state	WASHU epigenome browser	ENCODE (Stanford)	ENCODE. Project Consortium. An integrated encyclopedia of DNA elements in the human genome Nature 2012;489(7414):57-74
ChIP-seq H3K4me3			ENCFF831LDI	-	Determining chromatin state	WASHU epigenome browser	ENCODE	ENCODE. Project Consortium. An integrated encyclopedia of DNA elements in the human genome Nature 2012;489(7414):57-74
ChIP-seq H3K27ac			ENCFF718COB	-	Determining chromatin state	WASHU epigenome browser	ENCODE	ENCODE. Project Consortium. An integrated encyclopedia of DNA elements in the human genome Nature 2012;489(7414):57-74
Dnase-Seq			ENCFF001CQJ	-	Determining chromatin state	WASHU epigenome browser	ENCODE (UW)	ENCODE. Project Consortium. An integrated encyclopedia of DNA elements in the human genome Nature 2012;489(7414):57-74
ChIP-seq H3K4me1		Lung	ENCFF194XUB	-	Determining chromatin state	WASHU epigenome browser	ENCODE	ENCODE. Project Consortium. An integrated encyclopedia of DNA elements in the human genome Nature 2012;489(7414):57-75
ChIP-seq H3K4me3			ENCFF239TOK	-	Determining chromatin state	WASHU epigenome browser	ENCODE	ENCODE. Project Consortium. An integrated encyclopedia of DNA elements in the human genome Nature 2012;489(7414):57-76
ChIP-seq H3K27ac			ENCFF829HNH	-	Determining chromatin state	WASHU epigenome browser	ENCODE	ENCODE. Project Consortium. An integrated encyclopedia of DNA elements in the human genome Nature 2012;489(7414):57-77
ChIP-seq H3K4me1		Liver	ENCFF892ORN	-	Determining chromatin state	WASHU epigenome browser	ENCODE	ENCODE. Project Consortium. An integrated encyclopedia of DNA elements in the human genome Nature 2012;489(7414):57-74
ChIP-seq H3K4me3			ENCFF601KYL	-	Determining chromatin state	WASHU epigenome browser	ENCODE	ENCODE. Project Consortium. An integrated encyclopedia of DNA elements in the human genome Nature 2012;489(7414):57-74
ChIP-seq H3K27ac			ENCFF231FNI	-	Determining chromatin state	WASHU epigenome browser	ENCODE	ENCODE. Project Consortium. An integrated encyclopedia of DNA elements in the human genome Nature 2012;489(7414):57-74
ChIP-seq H3K4me1		Pancreas	ENCFF255WRW	-	Determining chromatin state	WASHU epigenome browser	ENCODE	ENCODE. Project Consortium. An integrated encyclopedia of DNA elements in the human genome Nature 2012;489(7414):57-74
ChIP-seq H3K4me3			ENCFF779EMW	-	Determining chromatin state	WASHU epigenome browser	ENCODE	ENCODE. Project Consortium. An integrated encyclopedia of DNA elements in the human genome Nature 2012;489(7414):57-74
ChIP-seq H3K27ac			ENCFF695ZMD	-	Determining chromatin state	WASHU epigenome browser	ENCODE	ENCODE. Project Consortium. An integrated encyclopedia of DNA elements in the human genome Nature 2012;489(7414):57-74
ChIP-seq H3K4me3		Liver	E-MTAB-2633		Determining chromatin state	IGV	Villar et al. (2015)	Villar D, Berthelot C, Aldridge S, Rayner Tim F, Lukk M, Pignatelli M, et al. Enhancer Evolution across 20 Mammalian Species. Cell. 2015;160(3):554-66.
ChIP-seq H3K27ac			E-MTAB-2633		Determining chromatin state	IGV	Villar et al. (2015)	Villar D, Berthelot C, Aldridge S, Rayner Tim F, Lukk M, Pignatelli M, et al. Enhancer Evolution across 20 Mammalian Species. Cell. 2015;160(3):554-66.
Regulatory States	Human	GM12878	-	-	Determining chromatin state	IGV	García-Pérez et al. (2020)	García-Pérez R, Esteller-Cucala P, Mas G, Lobón I, Di Carlo V, Riera M, et al. Epigenomic profiling of primate LCLs reveals the evolutionary patterns of epigenetic activities in gene regulatory architectures. bioRxiv. 2020:2019.12.18.872531
Regulatory States	Chimpaneze	LCLs	-	-	Determining enhancer chromatin state in non-primate species	IGV	García-Pérez et al. (2020)	García-Pérez R, Esteller-Cucala P, Mas G, Lobón I, Di Carlo V, Riera M, et al. Epigenomic profiling of primate LCLs reveals the evolutionary patterns of epigenetic activities in gene regulatory architectures. bioRxiv. 2020:2019.12.18.872531
Regulatory States	Gorilla	LCLs	-	-	Determining enhancer chromatin state in non-primate species	IGV	García-Pérez et al. (2020)	García-Pérez R, Esteller-Cucala P, Mas G, Lobón I, Di Carlo V, Riera M, et al. Epigenomic profiling of primate LCLs reveals the evolutionary patterns of epigenetic activities in gene regulatory architectures. bioRxiv. 2020:2019.12.18.872531
Regulatory States	Orangutan	LCLs	-	-	Determining enhancer chromatin state in non-primate species	IGV	García-Pérez et al. (2020)	García-Pérez R, Esteller-Cucala P, Mas G, Lobón I, Di Carlo V, Riera M, et al. Epigenomic profiling of primate LCLs reveals the evolutionary patterns of epigenetic activities in gene regulatory architectures. bioRxiv. 2020:2019.12.18.872531
Regulatory States	Macaques	LCLs	-	-	Determining enhancer chromatin state in non-primate species	IGV	García-Pérez et al. (2020)	García-Pérez R, Esteller-Cucala P, Mas G, Lobón I, Di Carlo V, Riera M, et al. Epigenomic profiling of primate LCLs reveals the evolutionary patterns of epigenetic activities in gene regulatory architectures. bioRxiv. 2020:2019.12.18.872531
ChIP-seq H3K4me1	Macaques	Liver	E-MTAB-7127	do15474, do14538, do5516	Determining enhancer chromatin state in non-primate species	IGV	Roller et al. (2021)	Roller M, Stamper E, Villar D, Izuogu O, Martin F, Redmond AM, Ramachanderan R, Harewood L, Odom DT, Flicek P. LINE retrotransposons characterize mammalian tissue-specific and evolutionarily dynamic regulatory regions. Genome Biol. 2021 Feb 18;22(1):62
ChIP-seq H3K4me3			E-MTAB-7127	do15519, do14527, do15552	Determining enhancer chromatin state in non-primate species	IGV	Roller et al. (2021)	Roller M, Stamper E, Villar D, Izuogu O, Martin F, Redmond AM, Ramachanderan R, Harewood L, Odom DT, Flicek P. LINE retrotransposons characterize mammalian tissue-specific and evolutionarily dynamic regulatory regions. Genome Biol. 2021 Feb 18;22(1):62
ChIP-seq H3K27ac			E-MTAB-7127	do15495, do14493, do15512	Determining enhancer chromatin state in non-primate species	IGV	Roller et al. (2021)	Roller M, Stamper E, Villar D, Izuogu O, Martin F, Redmond AM, Ramachanderan R, Harewood L, Odom DT, Flicek P. LINE retrotransposons characterize mammalian tissue-specific and evolutionarily dynamic regulatory regions. Genome Biol. 2021 Feb 18;22(1):62
ChIP-seq H3K4me1	Marmoset	Liver	E-MTAB-7127	do17057, do15919, do14520	Determining enhancer chromatin state in non-primate species	IGV	Roller et al. (2021)	Roller M, Stamper E, Villar D, Izuogu O, Martin F, Redmond AM, Ramachanderan R, Harewood L, Odom DT, Flicek P. LINE retrotransposons characterize mammalian tissue-specific and evolutionarily dynamic regulatory regions. Genome Biol. 2021 Feb 18;22(1):62
ChIP-seq H3K4me3			E-MTAB-7127	do17017, do15938, do14500	Determining enhancer chromatin state in non-primate species	IGV	Roller et al. (2021)	Roller M, Stamper E, Villar D, Izuogu O, Martin F, Redmond AM, Ramachanderan R, Harewood L, Odom DT, Flicek P. LINE retrotransposons characterize mammalian tissue-specific and evolutionarily dynamic regulatory regions. Genome Biol. 2021 Feb 18;22(1):62
ChIP-seq H3K27ac			E-MTAB-7127	do17036, do15955, do14555	Determining enhancer chromatin state in non-primate species	IGV	Roller et al. (2021)	Roller M, Stamper E, Villar D, Izuogu O, Martin F, Redmond AM, Ramachanderan R, Harewood L, Odom DT, Flicek P. LINE retrotransposons characterize mammalian tissue-specific and evolutionarily dynamic regulatory regions. Genome Biol. 2021 Feb 18;22(1):62
ChIP-seq H3K4me1	Mouse	Liver	E-MTAB-7127	do16016, do14509, do14572, do14630	Determining enhancer chromatin state in non-primate species	IGV	Roller et al. (2021)	Roller M, Stamper E, Villar D, Izuogu O, Martin F, Redmond AM, Ramachanderan R, Harewood L, Odom DT, Flicek P. LINE retrotransposons characterize mammalian tissue-specific and evolutionarily dynamic regulatory regions. Genome Biol. 2021 Feb 18;22(1):62
ChIP-seq H3K4me1			GSE29184	GSM722760	Determining enhancer chromatin state in non-primate species	IGV	Shen et al. (2012)	Shen Y, Yue F, McCleary DF, Ye Z et al. A map of the cis-regulatory sequences in the mouse genome. Nature 2012;488(7409):116-20.
ChIP-seq H3K4me3			E-MTAB-7127	do15990, do15990, do14537, do14551	Determining enhancer chromatin state in non-primate species	IGV	Roller et al. (2021)	Roller M, Stamper E, Villar D, Izuogu O, Martin F, Redmond AM, Ramachanderan R, Harewood L, Odom DT, Flicek P. LINE retrotransposons characterize mammalian tissue-specific and evolutionarily dynamic regulatory regions. Genome Biol. 2021 Feb 18;22(1):62
ChIP-seq H3K4me3			E-MTAB-2633	-	Determining enhancer chromatin state in non-primate species	IGV	Villar et al. (2015)	Villar D, Berthelot C, Aldridge S, Rayner Tim F, Lukk M, Pignatelli M, et al. Enhancer Evolution across 20 Mammalian Species. Cell. 2015;160(3):554-66.
ChIP-seq H3K27ac			E-MTAB-7127	do16031, do14559, do14522, do14583	Determining enhancer chromatin state in non-primate species	IGV	Roller et al. (2021)	Roller M, Stamper E, Villar D, Izuogu O, Martin F, Redmond AM, Ramachanderan R, Harewood L, Odom DT, Flicek P. LINE retrotransposons characterize mammalian tissue-specific and evolutionarily dynamic regulatory regions. Genome Biol. 2021 Feb 18;22(1):62
ChIP-seq H3K27ac			GSE29184	GSM722761	Determining enhancer chromatin state in non-primate species	IGV	Shen et al. (2012)	Shen Y, Yue F, McCleary DF, Ye Z et al. A map of the cis-regulatory sequences in the mouse genome. Nature 2012;488(7409):116-20.
ChIP-seq H3K27ac			E-MTAB-2633	-	Determining enhancer chromatin state in non-primate species	IGV	Villar et al. (2015)	Villar D, Berthelot C, Aldridge S, Rayner Tim F, Lukk M, Pignatelli M, et al. Enhancer Evolution across 20 Mammalian Species. Cell. 2015;160(3):554-66.
ChIP-seq H3K4me1	Rat	Liver	E-MTAB-7127	do14495, do15497, do14485	Determining enhancer chromatin state in non-primate species	IGV	Roller et al. (2021)	Roller M, Stamper E, Villar D, Izuogu O, Martin F, Redmond AM, Ramachanderan R, Harewood L, Odom DT, Flicek P. LINE retrotransposons characterize mammalian tissue-specific and evolutionarily dynamic regulatory regions. Genome Biol. 2021 Feb 18;22(1):62
ChIP-seq H3K4me3			E-MTAB-7127	do14573, do15483, do14528	Determining enhancer chromatin state in non-primate species	IGV	Roller et al. (2021)	Roller M, Stamper E, Villar D, Izuogu O, Martin F, Redmond AM, Ramachanderan R, Harewood L, Odom DT, Flicek P. LINE retrotransposons characterize mammalian tissue-specific and evolutionarily dynamic regulatory regions. Genome Biol. 2021 Feb 18;22(1):62
ChIP-seq H3K4me3			E-MTAB-2633	-	Determining enhancer chromatin state in non-primate species	IGV	Villar et al. (2015)	Villar D, Berthelot C, Aldridge S, Rayner Tim F, Lukk M, Pignatelli M, et al. Enhancer Evolution across 20 Mammalian Species. Cell. 2015;160(3):554-66.
ChIP-seq H3K27ac			E-MTAB-7127	do14525, do15550, do14485	Determining enhancer chromatin state in non-primate species	IGV	Roller et al. (2021)	Roller M, Stamper E, Villar D, Izuogu O, Martin F, Redmond AM, Ramachanderan R, Harewood L, Odom DT, Flicek P. LINE retrotransposons characterize mammalian tissue-specific and evolutionarily dynamic regulatory regions. Genome Biol. 2021 Feb 18;22(1):62
ChIP-seq H3K27ac			E-MTAB-2633	-	Determining enhancer chromatin state in non-primate species	IGV	Villar et al. (2015)	Villar D, Berthelot C, Aldridge S, Rayner Tim F, Lukk M, Pignatelli M, et al. Enhancer Evolution across 20 Mammalian Species. Cell. 2015;160(3):554-66.
ChIP-seq H3K4me1	Dog	Liver	E-MTAB-7127	do17341, do17120, do14512	Determining enhancer chromatin state in non-primate species	IGV	Roller et al. (2021)	Roller M, Stamper E, Villar D, Izuogu O, Martin F, Redmond AM, Ramachanderan R, Harewood L, Odom DT, Flicek P. LINE retrotransposons characterize mammalian tissue-specific and evolutionarily dynamic regulatory regions. Genome Biol. 2021 Feb 18;22(1):62
ChIP-seq H3K4me3			E-MTAB-2633	-	Determining enhancer chromatin state in non-primate species	IGV	Roller et al. (2021)	Roller M, Stamper E, Villar D, Izuogu O, Martin F, Redmond AM, Ramachanderan R, Harewood L, Odom DT, Flicek P. LINE retrotransposons characterize mammalian tissue-specific and evolutionarily dynamic regulatory regions. Genome Biol. 2021 Feb 18;22(1):62
ChIP-seq H3K4me3			E-MTAB-7127	do17397, do17188, do14558	Determining enhancer chromatin state in non-primate species	IGV	Villar et al. (2015)	Villar D, Berthelot C, Aldridge S, Rayner Tim F, Lukk M, Pignatelli M, et al. Enhancer Evolution across 20 Mammalian Species. Cell. 2015;160(3):554-66.
ChIP-seq H3K27ac			E-MTAB-2633	-	Determining enhancer chromatin state in non-primate species	IGV	Roller et al. (2021)	Roller M, Stamper E, Villar D, Izuogu O, Martin F, Redmond AM, Ramachanderan R, Harewood L, Odom DT, Flicek P. LINE retrotransposons characterize mammalian tissue-specific and evolutionarily dynamic regulatory regions. Genome Biol. 2021 Feb 18;22(1):62
ChIP-seq H3K27ac			E-MTAB-7127	do17324, do17169, do14502	Determining enhancer chromatin state in non-primate species	IGV	Villar et al. (2015)	Villar D, Berthelot C, Aldridge S, Rayner Tim F, Lukk M, Pignatelli M, et al. Enhancer Evolution across 20 Mammalian Species. Cell. 2015;160(3):554-66.
ChIP-seq H3K4me3	Cow	Liver	E-MTAB-2633	-	Determining enhancer chromatin state in non-primate species	IGV	Roller et al. (2021)	Roller M, Stamper E, Villar D, Izuogu O, Martin F, Redmond AM, Ramachanderan R, Harewood L, Odom DT, Flicek P. LINE retrotransposons characterize mammalian tissue-specific and evolutionarily dynamic regulatory regions. Genome Biol. 2021 Feb 18;22(1):62
ChIP-seq H3K27ac			E-MTAB-2633	-	Determining enhancer chromatin state in non-primate species	IGV	Roller et al. (2021)	Roller M, Stamper E, Villar D, Izuogu O, Martin F, Redmond AM, Ramachanderan R, Harewood L, Odom DT, Flicek P. LINE retrotransposons characterize mammalian tissue-specific and evolutionarily dynamic regulatory regions. Genome Biol. 2021 Feb 18;22(1):62
ChIP-seq H3K4me1	CAT	Liver	E-MTAB-7127	do17654, do17053, do17110	Determining enhancer chromatin state in non-primate species	IGV	Roller et al. (2021)	Roller M, Stamper E, Villar D, Izuogu O, Martin F, Redmond AM, Ramachanderan R, Harewood L, Odom DT, Flicek P. LINE retrotransposons characterize mammalian tissue-specific and evolutionarily dynamic regulatory regions. Genome Biol. 2021 Feb 18;22(1):62
ChIP-seq H3K4me3			E-MTAB-2633	-	Determining enhancer chromatin state in non-primate species	IGV	Roller et al. (2021)	Roller M, Stamper E, Villar D, Izuogu O, Martin F, Redmond AM, Ramachanderan R, Harewood L, Odom DT, Flicek P. LINE retrotransposons characterize mammalian tissue-specific and evolutionarily dynamic regulatory regions. Genome Biol. 2021 Feb 18;22(1):62
ChIP-seq H3K4me3			E-MTAB-7127	do17710, do17081, do17163	Determining enhancer chromatin state in non-primate species	IGV	Villar et al. (2015)	Villar D, Berthelot C, Aldridge S, Rayner Tim F, Lukk M, Pignatelli M, et al. Enhancer Evolution across 20 Mammalian Species. Cell. 2015;160(3):554-66.
ChIP-seq H3K27ac			E-MTAB-2633	-	Determining enhancer chromatin state in non-primate species	IGV	Roller et al. (2021)	Roller M, Stamper E, Villar D, Izuogu O, Martin F, Redmond AM, Ramachanderan R, Harewood L, Odom DT, Flicek P. LINE retrotransposons characterize mammalian tissue-specific and evolutionarily dynamic regulatory regions. Genome Biol. 2021 Feb 18;22(1):62
ChIP-seq H3K27ac			E-MTAB-7127	do17671, do17022, do17180	Determining enhancer chromatin state in non-primate species	IGV	Villar et al. (2015)	Villar D, Berthelot C, Aldridge S, Rayner Tim F, Lukk M, Pignatelli M, et al. Enhancer Evolution across 20 Mammalian Species. Cell. 2015;160(3):554-66.
ChIP-seq H3K4me1	Pig	Liver	E-MTAB-7127	do17045, do14655, do16004	Determining enhancer chromatin state in non-primate species	IGV	Roller et al. (2021)	Roller M, Stamper E, Villar D, Izuogu O, Martin F, Redmond AM, Ramachanderan R, Harewood L, Odom DT, Flicek P. LINE retrotransposons characterize mammalian tissue-specific and evolutionarily dynamic regulatory regions. Genome Biol. 2021 Feb 18;22(1):62
ChIP-seq H3K4me3			E-MTAB-2633	-	Determining enhancer chromatin state in non-primate species	IGV	Roller et al. (2021)	Roller M, Stamper E, Villar D, Izuogu O, Martin F, Redmond AM, Ramachanderan R, Harewood L, Odom DT, Flicek P. LINE retrotransposons characterize mammalian tissue-specific and evolutionarily dynamic regulatory regions. Genome Biol. 2021 Feb 18;22(1):62
ChIP-seq H3K4me3			E-MTAB-7127	do17082, do14618, do16038	Determining enhancer chromatin state in non-primate species	IGV	Villar et al. (2015)	Villar D, Berthelot C, Aldridge S, Rayner Tim F, Lukk M, Pignatelli M, et al. Enhancer Evolution across 20 Mammalian Species. Cell. 2015;160(3):554-66.
ChIP-seq H3K27ac			E-MTAB-2633	-	Determining enhancer chromatin state in non-primate species	IGV	Roller et al. (2021)	Roller M, Stamper E, Villar D, Izuogu O, Martin F, Redmond AM, Ramachanderan R, Harewood L, Odom DT, Flicek P. LINE retrotransposons characterize mammalian tissue-specific and evolutionarily dynamic regulatory regions. Genome Biol. 2021 Feb 18;22(1):62
ChIP-seq H3K27ac			E-MTAB-7127	do17070, do14589, do16070	Determining enhancer chromatin state in non-primate species	IGV	Villar et al. (2015)	Villar D, Berthelot C, Aldridge S, Rayner Tim F, Lukk M, Pignatelli M, et al. Enhancer Evolution across 20 Mammalian Species. Cell. 2015;160(3):554-66.
ChIP-seq H3K4me1	Horse	Liver	E-MTAB-7127	do15478, do17716, do17147	Determining enhancer chromatin state in non-primate species	IGV	Roller et al. (2021)	Roller M, Stamper E, Villar D, Izuogu O, Martin F, Redmond AM, Ramachanderan R, Harewood L, Odom DT, Flicek P. LINE retrotransposons characterize mammalian tissue-specific and evolutionarily dynamic regulatory regions. Genome Biol. 2021 Feb 18;22(1):62
ChIP-seq H3K4me3			E-MTAB-7127	do15551, do17678, do17201	Determining enhancer chromatin state in non-primate species	IGV	Roller et al. (2021)	Roller M, Stamper E, Villar D, Izuogu O, Martin F, Redmond AM, Ramachanderan R, Harewood L, Odom DT, Flicek P. LINE retrotransposons characterize mammalian tissue-specific and evolutionarily dynamic regulatory regions. Genome Biol. 2021 Feb 18;22(1):62
ChIP-seq H3K27ac			E-MTAB-7127	do15523, do17637, do17129	Determining enhancer chromatin state in non-primate species	IGV	Roller et al. (2021)	Roller M, Stamper E, Villar D, Izuogu O, Martin F, Redmond AM, Ramachanderan R, Harewood L, Odom DT, Flicek P. LINE retrotransposons characterize mammalian tissue-specific and evolutionarily dynamic regulatory regions. Genome Biol. 2021 Feb 18;22(1):62
ChIP-seq H3K4me1	Rabbit	Liver	E-MTAB-7127	do15509, do14510, do17096	Determining enhancer chromatin state in non-primate species	IGV	Roller et al. (2021)	Roller M, Stamper E, Villar D, Izuogu O, Martin F, Redmond AM, Ramachanderan R, Harewood L, Odom DT, Flicek P. LINE retrotransposons characterize mammalian tissue-specific and evolutionarily dynamic regulatory regions. Genome Biol. 2021 Feb 18;22(1):62
ChIP-seq H3K4me3			E-MTAB-7127	do15522, do14546, do17020	Determining enhancer chromatin state in non-primate species	IGV	Roller et al. (2021)	Roller M, Stamper E, Villar D, Izuogu O, Martin F, Redmond AM, Ramachanderan R, Harewood L, Odom DT, Flicek P. LINE retrotransposons characterize mammalian tissue-specific and evolutionarily dynamic regulatory regions. Genome Biol. 2021 Feb 18;22(1):62
ChIP-seq H3K27ac			E-MTAB-7127	do15546, do14487, do17055	Determining enhancer chromatin state in non-primate species	IGV	Roller et al. (2021)	Roller M, Stamper E, Villar D, Izuogu O, Martin F, Redmond AM, Ramachanderan R, Harewood L, Odom DT, Flicek P. LINE retrotransposons characterize mammalian tissue-specific and evolutionarily dynamic regulatory regions. Genome Biol. 2021 Feb 18;22(1):62
ChIP-seq H3K4me1	Opossum	Liver	E-MTAB-7127	do15884, do16022, do17179	Determining enhancer chromatin state in non-primate species	IGV	Roller et al. (2021)	Roller M, Stamper E, Villar D, Izuogu O, Martin F, Redmond AM, Ramachanderan R, Harewood L, Odom DT, Flicek P. LINE retrotransposons characterize mammalian tissue-specific and evolutionarily dynamic regulatory regions. Genome Biol. 2021 Feb 18;22(1):62
ChIP-seq H3K4me3			E-MTAB-7127	do15905, do16058, do17124	Determining enhancer chromatin state in non-primate species	IGV	Roller et al. (2021)	Roller M, Stamper E, Villar D, Izuogu O, Martin F, Redmond AM, Ramachanderan R, Harewood L, Odom DT, Flicek P. LINE retrotransposons characterize mammalian tissue-specific and evolutionarily dynamic regulatory regions. Genome Biol. 2021 Feb 18;22(1):62
ChIP-seq H3K27ac			E-MTAB-7127	do15931, do15993, do17146	Determining enhancer chromatin state in non-primate species	IGV	Roller et al. (2021)	Roller M, Stamper E, Villar D, Izuogu O, Martin F, Redmond AM, Ramachanderan R, Harewood L, Odom DT, Flicek P. LINE retrotransposons characterize mammalian tissue-specific and evolutionarily dynamic regulatory regions. Genome Biol. 2021 Feb 18;22(1):62
ChIP-seq H3K4me1	Chicken	Liver	GSE158430	GSM4800061, GSM4800062	Determining enhancer chromatin state in non-primate species	IGV	Kern et al. (2021)	Kern C, Wang Y, Xu X, Pan Z et al. Functional annotations of three domestic animal genomes provide vital resources for comparative and agricultural research. Nat Commun 2021 Mar 23;12(1):1821
ChIP-seq H3K4me3			GSE158430	GSM4800122, GSM4800123	Determining enhancer chromatin state in non-primate species	IGV	Kern et al. (2021)	Kern C, Wang Y, Xu X, Pan Z et al. Functional annotations of three domestic animal genomes provide vital resources for comparative and agricultural research. Nat Commun 2021 Mar 23;12(1):1821
ChIP-seq H3K27ac			GSE158430	GSM4799742, GSM4799743	Determining enhancer chromatin state in non-primate species	IGV	Kern et al. (2021)	Kern C, Wang Y, Xu X, Pan Z et al. Functional annotations of three domestic animal genomes provide vital resources for comparative and agricultural research. Nat Commun 2021 Mar 23;12(1):1821
ChIP-seq H3K4me1	Mouse	CH12	ENCFF183JYG	-	Determining enhancer chromatin state in non-primate species	WASHU epigenome browser	ENCODE	ENCODE. Project Consortium. An integrated encyclopedia of DNA elements in the human genome Nature 2012;489(7414):57-74
ChIP-seq H3K4me3			ENCFF500BXF	-
ChIP-seq H3K27ac			ENCFF664URY	-
ChIP-seq H3K4me1	Mouse	Adult Liver cells	ENCFF178IIN	-	Determining enhancer chromatin state in non-primate species	WASHU epigenome browser	ENCODE	ENCODE. Project Consortium. An integrated encyclopedia of DNA elements in the human genome Nature 2012;489(7414):57-74
ChIP-seq H3K4me3			ENCFF487TJN	-
ChIP-seq H3K27ac			ENCFF856AES	-
ChIP-seq H3K4me1	Mouse	Lung Liver cells	ENCFF782KRQ	-	Determining enhancer chromatin state in non-primate species	WASHU epigenome browser	ENCODE	ENCODE. Project Consortium. An integrated encyclopedia of DNA elements in the human genome Nature 2012;489(7414):57-74
ChIP-seq H3K4me3			ENCFF399ZSP	-
ChIP-seq H3K4me1	Mouse	Bone Marrow	ENCFF674VTA	-	Determining enhancer chromatin state in non-primate species	WASHU epigenome browser	ENCODE	ENCODE. Project Consortium. An integrated encyclopedia of DNA elements in the human genome Nature 2012;489(7414):57-74
ChIP-seq H3K4me3			ENCFF129PKT	-
ChIP-seq H3K27ac			ENCFF826DES	-
ChIP-Seq for CTCF	Mouse	CH12	ENCFF456ZQW	-	Determing where CTCF sites are present in conserved region	WASHU epigenome browser	ENCODE	ENCODE. Project Consortium. An integrated encyclopedia of DNA elements in the human genome Nature 2012;489(7414):57-74
ATAC-STARRseq active regions	Human	GM12878	-	-	Proving regulatory state of enhancer element	WASHU epigenome browser	Wang et al. (2018)	Wang X, He L, Goggin SM, Saadat A, Wang L, Sinnott-Armstrong N, et al. High-resolution genome-wide functional dissection of transcriptional regulatory regions and nucleotides in human. Nature Communications. 2018;9(1):5380.
ATAC-STARRseq driver elements			-	-

### Sheet: TableS2
biosample	H3K27ac_Peak==FALSE	H3K27ac_Peak==TRUE	ENCODE_Accession_ID
22Rv1	2	0	ENCFF251MVQ, ENCFF530TUK
A549	0	20	ENCFF443MVY, ENCFF894ESL, ENCFF035VXU, ENCFF712PWV, ENCFF795VML, ENCFF709DOX, ENCFF728KHA, ENCFF981WDM, ENCFF402QHS, ENCFF551MDA, ENCFF437OIO, ENCFF480ZIG, ENCFF150UES, ENCFF747IZX, ENCFF207OTC, ENCFF389RXK, ENCFF219QRU, ENCFF918FET, ENCFF926NKP, ENCFF942KPN
A673	0	1	ENCFF097LTN
ACC112	0	1	ENCFF630ZLT
adipose tissue	0	1	ENCFF129DPW
adrenal gland	0	9	ENCFF346BOQ, ENCFF877IEN, ENCFF317ENJ, ENCFF394NUN, ENCFF231NZU, ENCFF761PXE, ENCFF487FOU, ENCFF280JLL, ENCFF538QNE
AG04450	0	1	ENCFF555VAO
amnion	0	1	ENCFF340JNX
angular gyrus	2	0	ENCFF072GKG, ENCFF684COM
aorta	0	2	ENCFF872XZM, ENCFF994ZGB
ascending aorta	0	2	ENCFF033TXD, ENCFF524AKO
astrocyte	0	1	ENCFF138TME
B cell	0	2	ENCFF237WHW, ENCFF969HEX
bipolar neuron	1	0	ENCFF593RNV
body of pancreas	0	4	ENCFF654QRM, ENCFF731GWD, ENCFF271OHD, ENCFF987GGX
brain microvascular endothelial cell	0	1	ENCFF718IQW
breast epithelium	0	2	ENCFF988ZYW, ENCFF507WEL
C4-2B	0	1	ENCFF557EXR
cardiac muscle cell	1	0	ENCFF518VCX
caudate nucleus	2	2	ENCFF937WTH, ENCFF937WTH, ENCFF444CZR, ENCFF444CZR
CD14-positive monocyte	0	2	ENCFF471QGU, ENCFF505MRR
CD4-positive, alpha-beta memory T cell	0	2	ENCFF440VKC, ENCFF053LHH
CD4-positive, alpha-beta T cell	0	3	ENCFF977EXB, ENCFF941FZG, ENCFF702NIL
CD4-positive, CD25-positive, alpha-beta regulatory T cell	0	1	ENCFF647VWE
CD8-positive, alpha-beta memory T cell	0	1	ENCFF614FJO
CD8-positive, alpha-beta T cell	0	2	ENCFF269VVP, ENCFF823JZP
chorion	0	2	ENCFF286ERH, ENCFF026YOC
chorionic villus	4	4	ENCFF645UIY, ENCFF645UIY, ENCFF552UIM, ENCFF552UIM, ENCFF219SMW, ENCFF219SMW, ENCFF677BHR, ENCFF677BHR
cingulate gyrus	2	2	ENCFF100WAF, ENCFF100WAF, ENCFF650YIZ, ENCFF650YIZ
colonic mucosa	0	3	ENCFF341BPG, ENCFF089APD, ENCFF549AXK
common myeloid progenitor, CD34-positive	0	2	ENCFF412NPA, ENCFF248WQV
coronary artery	0	2	ENCFF337KNQ, ENCFF984YUQ
DND-41	0	1	ENCFF957NGK
DOHH2	0	1	ENCFF691FKF
duodenal mucosa	0	1	ENCFF922GGA
ectodermal cell	1	0	ENCFF961SDD
effector memory CD4-positive, alpha-beta T cell	0	1	ENCFF717KRK
endocrine pancreas	2	2	ENCFF659NCA, ENCFF659NCA, ENCFF976WTG, ENCFF976WTG
endodermal cell	0	1	ENCFF025YLG
endothelial cell of umbilical vein	0	1	ENCFF077LGZ
epithelial cell of prostate	0	1	ENCFF600EQG
esophagus	0	2	ENCFF445XCF, ENCFF592GQB
esophagus muscularis mucosa	0	4	ENCFF004ANL, ENCFF114SOB, ENCFF982LEG, ENCFF960JWJ
esophagus squamous epithelium	0	4	ENCFF057CRD, ENCFF847EPP, ENCFF253VVF, ENCFF673PCP
fibroblast of breast	0	2	ENCFF935LWH, ENCFF852KAS
fibroblast of dermis	0	1	ENCFF399FZY
fibroblast of lung	0	1	ENCFF850PTR
foreskin fibroblast	0	3	ENCFF688BLX, ENCFF962SXN, ENCFF931RCC
foreskin keratinocyte	4	4	ENCFF821IFO, ENCFF821IFO, ENCFF626CFN, ENCFF626CFN, ENCFF621BHL, ENCFF621BHL, ENCFF113RWB, ENCFF113RWB
foreskin melanocyte	0	2	ENCFF329IPA, ENCFF200EDZ
gastrocnemius medialis	0	4	ENCFF267KHM, ENCFF714TUQ, ENCFF087FDQ, ENCFF776YOM
gastroesophageal sphincter	4	4	ENCFF101BIB, ENCFF101BIB, ENCFF017NRE, ENCFF017NRE, ENCFF787TWQ, ENCFF787TWQ, ENCFF670PZG, ENCFF670PZG
GM12878	0	1	ENCFF023LTU
GM23248	0	1	ENCFF439OYI
GM23338	1	0	ENCFF022FUU
H1	2	0	ENCFF317QGQ, ENCFF689CJG
H9	1	0	ENCFF876GPI
HAP-1	1	0	ENCFF171NJQ
HCT116	0	2	ENCFF853VVI, ENCFF899XEF
heart left ventricle	0	12	ENCFF214YFB, ENCFF610WJV, ENCFF654RND, ENCFF104GTG, ENCFF336ETH, ENCFF380YWT, ENCFF007OIY, ENCFF499HFY, ENCFF635VBV, ENCFF095OXH, ENCFF037RUM, ENCFF059ERB
heart right ventricle	0	11	ENCFF329CDU, ENCFF797XLL, ENCFF442MTS, ENCFF600QTP, ENCFF245RGA, ENCFF521HKS, ENCFF913SWW, ENCFF570DDI, ENCFF749JEY, ENCFF906EQK, ENCFF824TUN
HEK293	1	0	ENCFF225FPN
HeLa-S3	0	1	ENCFF831XSS
hepatocyte	0	1	ENCFF953FGP
HepG2	0	1	ENCFF749VEQ
HL-60	0	1	ENCFF763UAG
HUES48	0	1	ENCFF587DLO
HUES6	1	0	ENCFF234HQO
HUES64	0	1	ENCFF379NEU
IMR-90	0	1	ENCFF805GNH
iPS DF 19.11	1	0	ENCFF037RXP
iPS DF 6.9	1	0	ENCFF756WJX
iPS-18a	1	0	ENCFF076FJV
iPS-20b	1	0	ENCFF736YER
K562	0	1	ENCFF864OSZ
Karpas-422	0	1	ENCFF606FJV
keratinocyte	0	1	ENCFF666UYC
kidney	0	2	ENCFF737HGQ, ENCFF418XDA
KMS-11	0	1	ENCFF798EKP
KOPT-K1	0	1	ENCFF747ITK
large intestine	0	1	ENCFF275GAS
layer of hippocampus	0	3	ENCFF066PAQ, ENCFF551LSF, ENCFF150MNN
left lung	0	2	ENCFF846LAZ, ENCFF683QWQ
left ventricle myocardium inferior	0	1	ENCFF340SAM
liver	0	3	ENCFF805YRQ, ENCFF287VIA, ENCFF193GDV
lower lobe of left lung	0	2	ENCFF014OZD, ENCFF448PFH
lung	0	2	ENCFF652JPJ, ENCFF314QTE
mammary epithelial cell	0	1	ENCFF929WUQ
MCF-7	0	2	ENCFF340KSH, ENCFF491LQY
mesenchymal stem cell	0	1	ENCFF286VHR
mesendoderm	1	0	ENCFF808YDZ
mesodermal cell	0	1	ENCFF471HMP
middle frontal area 46	48	48	ENCFF672SGH, ENCFF672SGH, ENCFF311BUM, ENCFF311BUM, ENCFF872ZJD, ENCFF872ZJD, ENCFF508PQT, ENCFF508PQT, ENCFF610ZPW, ENCFF610ZPW, ENCFF954CRD, ENCFF954CRD, ENCFF681YKY, ENCFF681YKY, ENCFF307QYO, ENCFF307QYO, ENCFF272ROP, ENCFF272ROP, ENCFF933DUA, ENCFF933DUA, ENCFF712CHB, ENCFF712CHB, ENCFF189UQY, ENCFF189UQY, ENCFF721ZGP, ENCFF721ZGP, ENCFF045ADI, ENCFF045ADI, ENCFF124JXP, ENCFF124JXP, ENCFF283H…
MM.1S	0	1	ENCFF228UVG
motor neuron	6	6	ENCFF294IIV, ENCFF294IIV, ENCFF788KZX, ENCFF788KZX, ENCFF707MQP, ENCFF707MQP, ENCFF518ICW, ENCFF518ICW, ENCFF916FML, ENCFF916FML, ENCFF817IVB, ENCFF817IVB
mucosa of rectum	0	2	ENCFF173ZPC, ENCFF382PYP
muscle layer of colon	0	1	ENCFF466EWZ
muscle layer of duodenum	0	1	ENCFF857JHM
muscle of leg	0	1	ENCFF154ZCF
muscle of trunk	0	1	ENCFF859UCD
myotube	0	1	ENCFF942ZUQ
naive thymus-derived CD4-positive, alpha-beta T cell	0	2	ENCFF340YIB, ENCFF053QZH
natural killer cell	0	1	ENCFF800YIB
NCI-H929	0	1	ENCFF553MQN
neural cell	1	0	ENCFF559BNT
neural progenitor cell	1	0	ENCFF049KZB
neuroepithelial stem cell	1	0	ENCFF207EPA
neuronal stem cell	0	1	ENCFF285PPN
neurosphere	0	1	ENCFF886NZJ
neutrophil	0	1	ENCFF154RAQ
OCI-LY1	1	0	ENCFF909YRO
OCI-LY3	0	1	ENCFF723NNH
OCI-LY7	0	1	ENCFF023KCS
osteoblast	0	1	ENCFF550BGA
ovary	2	0	ENCFF285RPL, ENCFF328KKO
Panc1	0	1	ENCFF079UIK
pancreas	0	6	ENCFF610VHP, ENCFF770HCQ, ENCFF062NKK, ENCFF498SSN, ENCFF714JDQ, ENCFF450OXP
parathyroid adenoma	0	2	ENCFF646VQX, ENCFF110LKJ
PC-3	0	1	ENCFF204GCA
PC-9	0	1	ENCFF371BKL
peripheral blood mononuclear cell	3	3	ENCFF844OYX, ENCFF844OYX, ENCFF832RWT, ENCFF832RWT, ENCFF168CSQ, ENCFF168CSQ
Peyers patch	0	4	ENCFF579OOI, ENCFF310DII, ENCFF936SMV, ENCFF814RAE
placenta	0	3	ENCFF874GTL, ENCFF778VTG, ENCFF297NSU
placental basal plate	2	2	ENCFF477MXB, ENCFF477MXB, ENCFF457YRY, ENCFF457YRY
prostate gland	0	2	ENCFF551MWX, ENCFF201VZW
psoas muscle	0	3	ENCFF464RXV, ENCFF401XVC, ENCFF023HKA
rectal smooth muscle tissue	0	1	ENCFF056SCA
right atrium auricular region	0	2	ENCFF970DMJ, ENCFF561EZS
right cardiac atrium	0	1	ENCFF153OUB
right lobe of liver	0	1	ENCFF382EMP
RWPE1	0	1	ENCFF922LHZ
RWPE2	0	1	ENCFF123CGR
sigmoid colon	0	6	ENCFF208DJA, ENCFF231VWX, ENCFF759DJM, ENCFF414SKU, ENCFF014ZMR, ENCFF111SYA
SJCRH30	0	1	ENCFF787TTT
SJSA1	0	1	ENCFF058RVC
SK-N-MC	0	1	ENCFF405SDB
SK-N-SH	0	2	ENCFF188BQP, ENCFF138VUT
skeletal muscle myoblast	0	1	ENCFF019RMZ
skeletal muscle tissue	0	1	ENCFF034GZW
skin epidermis	22	22	ENCFF143DRH, ENCFF143DRH, ENCFF729IPL, ENCFF729IPL, ENCFF594VVB, ENCFF594VVB, ENCFF423CQD, ENCFF423CQD, ENCFF003TGC, ENCFF003TGC, ENCFF987KRH, ENCFF987KRH, ENCFF875LMK, ENCFF875LMK, ENCFF083HKS, ENCFF083HKS, ENCFF639KHG, ENCFF639KHG, ENCFF787FST, ENCFF787FST, ENCFF240EGF, ENCFF240EGF, ENCFF600DLN, ENCFF600DLN, ENCFF895PGR, ENCFF895PGR, ENCFF016AAS, ENCFF016AAS, ENCFF087WUV, ENCFF087WUV, ENCFF379R…
small intestine	0	4	ENCFF898XDK, ENCFF618CUQ, ENCFF074WDV, ENCFF574FYX
smooth muscle cell	0	1	ENCFF651AXJ
spinal cord	0	1	ENCFF516MFW
spleen	0	11	ENCFF559GDW, ENCFF805FFP, ENCFF927GAF, ENCFF899KVD, ENCFF862CEW, ENCFF758DTU, ENCFF015DHA, ENCFF214NTL, ENCFF273NFQ, ENCFF145NKN, ENCFF322YIK
stomach	0	8	ENCFF736SWI, ENCFF910HDI, ENCFF372OTI, ENCFF965GSQ, ENCFF066ROS, ENCFF978AOD, ENCFF257VPC, ENCFF008PSH
stomach smooth muscle	0	1	ENCFF722LRM
SU-DHL-6	0	1	ENCFF057KMD
subcutaneous abdominal adipose tissue	0	1	ENCFF658NHX
substantia nigra	0	1	ENCFF791TAO
suprapubic skin	0	1	ENCFF398EEO
T-cell	0	1	ENCFF653VLZ
T-helper 17 cell	0	1	ENCFF498QFU
temporal lobe	2	0	ENCFF236DDT, ENCFF105SAZ
testis	2	0	ENCFF540YUQ, ENCFF032CSL
thoracic aorta	0	2	ENCFF417GYW, ENCFF078CLH
thymus	0	2	ENCFF668BZJ, ENCFF718QPZ
thyroid gland	0	4	ENCFF065ZDX, ENCFF270GEZ, ENCFF138WNV, ENCFF751RTT
tibial artery	0	2	ENCFF523WDP, ENCFF945XND
tibial nerve	4	4	ENCFF703WKZ, ENCFF703WKZ, ENCFF441AHV, ENCFF441AHV, ENCFF739QLX, ENCFF739QLX, ENCFF717AYR, ENCFF717AYR
transverse colon	0	4	ENCFF368OSK, ENCFF266NWL, ENCFF142COP, ENCFF294GNO
trophoblast	2	2	ENCFF177IAO, ENCFF177IAO, ENCFF745JHJ, ENCFF745JHJ
trophoblast cell	0	1	ENCFF407PJQ
UCSF-4	1	0	ENCFF591XPW
upper lobe of left lung	0	4	ENCFF200VYQ, ENCFF496RDA, ENCFF882VLE, ENCFF381SFJ
urinary bladder	0	1	ENCFF208GHP
uterus	0	2	ENCFF231SUE, ENCFF108SAD
vagina	0	2	ENCFF577QNA, ENCFF165SPP
VCaP	0	1	ENCFF757HGV
WERI-Rb-1	1	0	ENCFF284YHN

### Sheet: TableS3
Data Types	Species	Acesion	Cell Type	Use	Visualisation	Source	Reference
ChIP-seq H3K4me1	Humans	ENCFF659CPW	CD19	Determining chromatin state	WASHU epigenome browser	ENCODE (Broad Initute)	ENCODE. Project Consortium. An integrated encyclopedia of DNA elements in the human genome Nature 2012;489(7414):57-71
ChIP-seq H3K4me3		ENCFF831LDI		Determining chromatin state	WASHU epigenome browser	ENCODE (Broad Initute)	ENCODE. Project Consortium. An integrated encyclopedia of DNA elements in the human genome Nature 2012;489(7414):57-72
ChIP-seq H3K27ac		ENCFF718COB		Determining chromatin state	WASHU epigenome browser	ENCODE (Broad Initute)	ENCODE. Project Consortium. An integrated encyclopedia of DNA elements in the human genome Nature 2012;489(7414):57-73
ChIP-seq H3K4me1		ENCFF000ARZ	GM12878	Determining chromatin state	WASHU epigenome browser	ENCODE (Broad Initute)	ENCODE. Project Consortium. An integrated encyclopedia of DNA elements in the human genome Nature 2012;489(7414):57-74
ChIP-seq H3K4me3		ENCFF000ASF		Determining chromatin state	WASHU epigenome browser	ENCODE (Broad Initute)	ENCODE. Project Consortium. An integrated encyclopedia of DNA elements in the human genome Nature 2012;489(7414):57-74
ChIP-seq H3K27ac		ENCFF000ASJ		Determining chromatin state	WASHU epigenome browser	ENCODE (Broad Initute)	ENCODE. Project Consortium. An integrated encyclopedia of DNA elements in the human genome Nature 2012;489(7414):57-74
ChIP-seq CTCF		ENCFF219JXX	B Cells	Highlighting CTCF sites	WASHU epigenome browser	ENCODE (Broad Initute)	ENCODE. Project Consortium. An integrated encyclopedia of DNA elements in the human genome Nature 2012;489(7414):57-74
ChIP-seq CTCF		ENCFF000ROP	GM12878	Highlighting CTCF sites	WASHU epigenome browser	ENCODE (Broad Initute)	ENCODE. Project Consortium. An integrated encyclopedia of DNA elements in the human genome Nature 2012;489(7414):57-74
Promotor Capture Hi-C		EGAS00001001911	Naïve B cells	Dertermining elements with interact either with CCND1 or MYEOV	WASHU epigenome browser	Javierre et al. (2016)	Javierre BM, Burren OS, Wilder SP, Kreuzhuber R, Hill SM, Sewitz S, Cairns J, Wingett SW, Várnai C, Thiecke MJ, Burden F, Farrow S, Cutler AJ, Rehnström K, Downes K, Grassi L, Kostadima M, Freire-Pritchett P, Wang F; BLUEPRINT Consortium; Stunnenberg HG, Todd JA, Zerbino DR, Stegle O, Ouwehand WH, Frontini M, Wallace C, Spivakov M, Fraser P. Lineage-Specific Genome Architecture Links Enhancers an…
Promotor Capture Hi-C		GSE86189	GM12878/GM19240 Lymphoblastoid Cell line	Dertermining elements with interact either with CCND1 or MYEOV	3D-genome Interaction Viewer and database	Jung et al. (2019)	Jung I, Schmitt A, Diao Y, Lee AJ, Liu T, Yang D, et al. A compendium of promoter-centered long-range chromatin interactions in the human genome. Nature genetics. 2019;51(10):1442-9.
Promotor Capture Hi-C		GSE86190	LG Lung	Dertermining elements with interact either with CCND1 or MYEOV	3D-genome Interaction Viewer and database	Jung et al. (2019)	Jung I, Schmitt A, Diao Y, Lee AJ, Liu T, Yang D, et al. A compendium of promoter-centered long-range chromatin interactions in the human genome. Nature genetics. 2019;51(10):1442-9.
Promotor Capture Hi-C		GSE86191	LI11 Liver	Dertermining elements with interact either with CCND1 or MYEOV	3D-genome Interaction Viewer and database	Jung et al. (2019)	Jung I, Schmitt A, Diao Y, Lee AJ, Liu T, Yang D, et al. A compendium of promoter-centered long-range chromatin interactions in the human genome. Nature genetics. 2019;51(10):1442-9.
Promotor Capture Hi-C		GSE86192	MSC H1-derived Mesechymal Stem Cell	Dertermining elements with interact either with CCND1 or MYEOV	3D-genome Interaction Viewer and database	Jung et al. (2019)	Jung I, Schmitt A, Diao Y, Lee AJ, Liu T, Yang D, et al. A compendium of promoter-centered long-range chromatin interactions in the human genome. Nature genetics. 2019;51(10):1442-9.
Promotor Capture Hi-C		GSE86193	PA Pancreas	Dertermining elements with interact either with CCND1 or MYEOV	3D-genome Interaction Viewer and database	Jung et al. (2019)	Jung I, Schmitt A, Diao Y, Lee AJ, Liu T, Yang D, et al. A compendium of promoter-centered long-range chromatin interactions in the human genome. Nature genetics. 2019;51(10):1442-9.
CTCF ChIA-PET		GSM1872886	GM12878	Dertermining elements with interact either with CCND1 or MYEOV	WASHU epigenome browser	ENCODE (Stanford)	ENCODE. Project Consortium. An integrated encyclopedia of DNA elements in the human genome Nature 2012;489(7414):57-74
RAD21 ChIA-PET		GSM1436265	GM12878	Dertermining elements with interact either with CCND1 or MYEOV	WASHU epigenome browser	ENCODE (Stanford)	ENCODE. Project Consortium. An integrated encyclopedia of DNA elements in the human genome Nature 2012;489(7414):57-74
Capture DNase Hypersenstivity Network	Mouse	GSE72164	mESC	Dertermining elements with interact either with CCND1 or MYEOV	WASHU epigenome browser	Joshi et al. (2015)	Joshi O, Wang SY, Kuznetsova T, Atlasi Y, Peng T, Fabre PJ, et al. Dynamic Reorganization of Extremely Long-Range Promoter-Promoter Interactions between Two States of Pluripotency. Cell Stem Cell. 2015;17(6):748-757
ChIP-seq H3K4me1	Mouse	ENCFF183JYG	CH12	Determining chromatin state	WASHU epigenome browser	ENCODE	ENCODE. Project Consortium. An integrated encyclopedia of DNA elements in the human genome Nature 2012;489(7414):57-74
ChIP-seq H3K27ac		ENCFF664URY	CH12	Determining chromatin state	WASHU epigenome browser	ENCODE	ENCODE. Project Consortium. An integrated encyclopedia of DNA elements in the human genome Nature 2012;489(7414):57-74
ChIP-seq CTCF		ENCFF456ZQW	CH12	Determining chromatin state	WASHU epigenome browser	ENCODE	ENCODE. Project Consortium. An integrated encyclopedia of DNA elements in the human genome Nature 2012;489(7414):57-75
Promotor Capture Hi-C		E-MTAB-2414	mESC	What elements interact with CCND1	WASHU epigenome browser	Schoenfelder et al. (2015)	Schoenfelder S., Furlan-Magaril M., Mifsud B., Tavares-Cadete F., Sugar R., Javierre B.-M., Nagano T., Katsman Y., Sakthidevi M., Wingett S.W.et al... The pluripotent regulatory circuitry connecting promoters to their long-range interacting elements. Genome Res. 2015; 25:582–597
Promotor Capture Hi-C		GSE109671	Pre-B cells	What elements interact with CCND1	WASHU epigenome browser	Koohy et al. (2018)	Koohy H, Bolland DJ, Matheson LS, Schoenfelder S et al. Genome organization and chromatin analysis identify transcriptional downregulation of insulin-like growth factor signaling as a hallmark of aging in developing B cells. Genome Biol 2018 Sep 5;19(1):127

### Sheet: TableS4
Species	Assembly	Chromsome location	Browser used	Synteny Conservation
Human	GRCh38/hg38	chr11:69293401-69300600	UCSC	Yes
Chimpaneze	Pan_tro.3.0/panTro5	chr11:69179201-69186000	UCSC	Yes
Gorilla	gorGor4.1/gorGor4	chr11:68591401-68599800	UCSC	Yes
Orangutan	WUGSC 2.0.2/ponAbe2	chr11:6732601-6738800	UCSC	Yes
Macaque	BCM Mmul_8.0.1/rheMac8	chr14:5316001-5325600	UCSC	Yes
Mouse	NCBI37/mm9	chr7:152294306-152301033	UCSC	Yes
Rat	Rnor_6.0/rn6	chr1:218271799-218278663	Ensembl	Yes
Rabbit	OryCun2.0/oryCun2	GL019912:8992-12003	Ensembl	No
Guinea Pig	Cavpor3.0/cavpor3	DS562897.1:9186571-9190397	Ensembl	Yes
Naked Mole Rat	HetGla_1.0/hetGla1	JH171652.1:315965-323975	Ensembl	Yes
Ferret	MusPutFur1.0/musFur1	GL896969.1:6098780-6105071	Ensembl	Yes
Cat	Felis_catus_9.0/felCat9	chrD1:113537758-113544232	Ensembl	Yes
Dog	CanFam3.1/canFam3	chr18:48776960-48783532	Ensembl	Yes
Horse	EquCab3.0/equCab3	chr12:32142444-32150324	Ensembl	Yes
Cow	ARS-UCD1.2/bosTau9	chr29:46601605-46607073	Ensembl	Yes
Goat	ARS1	chr29:47638770-47645758	Ensembl	Yes
Pig	Sscrofa11.1/susScr11	chr2:3883941-3890479	Ensembl	Yes
Chicken	GRCg6a/galGal6	chr5:17550247-17554298	Ensembl	Yes
